# Discovery of a Well-Folded Protein Interaction Hub Within the Human Long Non-Coding RNA *NORAD*

**DOI:** 10.1101/2023.08.07.552337

**Authors:** Ananthanarayanan Kumar, Han Wan, Zion Perry, Shivali Patel, Rafael Tavares, Anna Marie Pyle

## Abstract

The long non-coding RNA *NORAD* functions in maintaining genomic stability in humans via sequestering Pumilio proteins from the cytoplasm, and thereby modulating the gene expression of mRNA targets of Pumilio proteins. Despite its role in fundamental cellular pathways including chromosome segregation and DNA damage response, there have been limited structural and biophysical descriptions of *NORAD*. Here, using an integrative approach combining chemical probing coupled to high throughput sequencing, and RNA-pull downs coupled with mass spectrometry, we discovered a well-folded and structured protein interaction hub within the functional core of *NORAD*. Our *in vitro* biochemical reconstitutions using purified recombinant proteins and a *NORAD* repeat unit region within this hub reveal the assembly of a higher-order multimeric RNA-protein complex.
