## Supplemental Table 2 for "Discovery of a Well-Folded Protein Interaction Hub Within the Human Long Non-Coding RNA *NORAD*"

### Sheet: Sheet1
RT_Primer_Name	RT Primer
RT_NORAD_Amplicon_1	TTTTTTTTTTAATACAGGC
RT_NORAD_Amplicon_2	ATACCATTAAAATATTAGC
RT_NORAD_Amplicon_3	TAAAAACTAACAAAAGGAC
RT_NORAD_Amplicon_4	TTAACCTACATTGTGCACT
RT_NORAD_Amplicon_5	TTTACTAATTCTACTTTTG
RT_NORAD_Amplicon_6	TTAGAGCTGATGTTATCTC
RT_NORAD_Amplicon_7	TAACAATGGTTATCATCTG
RT_NORAD_Amplicon_8	TATACATTTAACATACATC
RT_NORAD_Amplicon_9	TTACTCAACAGGTGATTTG
RT_NORAD_Amplicon_10	TACAAGATGTGTAACTTTC
RT_NORAD_Amplicon_11	TTTGTCCGTTGTCGTCAGG
